# Intrinsic differences in hamster and mouse macrophage biology correlate with susceptibility to *L. donovani* infection

**DOI:** 10.1101/2025.08.01.668127

**Authors:** Paul Jenkins, Anne Danckaert, Thomas Cokelaer, Nassim Mahtal, Pascale Pescher, Gerald F. Späth

## Abstract

The basis for differential susceptibility to *Leishmania* (*L.*) *donovani* infection observed in individuals remains poorly understood. Here we address this important open question comparing bone marrow-derived macrophages from susceptible hamsters (hamBMDMs) and resistant mice (mBMDMs) to identify intrinsic cellular features that may contribute to host-specific outcomes. We first optimized and validated an experimental protocol for generating hamBMDMs, which closely resemble classical mouse BMDMs in terms of morphology, marker gene expression and phagocytic activity. Comparative transcriptomic analysis uncovered rodent-specific, intrinsic differences in the expression of metabolic and immune-related pathways known to influence susceptibility to intracellular *Leishmania* infection. *In vitro* infection assays confirmed the microbicidal capacity of hamBMDMs, while also revealing their increased permissiveness to *Leishmania* proliferation. In conclusion, the combined use of murine and hamster macrophage systems provides a powerful platform to dissect the molecular mechanisms underlying *L. donovani* survival and host resistance. Our improved protocol allows for the generation of large quantities of functionally validated hamster macrophages, enabling systems-level investigations in this important rodent model that more accurately reflects human infection dynamics than mice. This addresses a major bottleneck in experimental infections with *L. donovani,* but also other clinically relevant pathogens, such as *Mycobacterium* spp. and SARS-CoV-2, for which hamsters have been used to model human infection.
