## supplemental table 4 for "Intrinsic differences in hamster and mouse macrophage biology correlate with susceptibility to *L. donovani* infection"

### Sheet: Polarization markers
M1 Marker Gene	Ensembl_Id	Reference		M2 Marker Gene	Ensembl_Id	Reference
Abcc4	ENSMUSG00000032849	a		Actn1	ENSMUSG00000015143	b
Abcc5	ENSMUSG00000022822	a		Bcar3	ENSMUSG00000028121	a-b				This list is a compilation from the literature that includes two source studies (a: Orecchioni et al. 2019); b: (Jablonski et al. 2015) and a manual curation (MC)
Ackr3	ENSMUSG00000044337	MC		Clec7a	ENSMUSG00000079293	b
Acod1	ENSMUSG00000022126	MC-a		Slc40a1	ENSMUSG00000025993	MC
Acp2	ENSMUSG00000002103	a		Socs2	ENSMUSG00000020027	MC-a
Acp5	ENSMUSG00000001348	a		Amz1	ENSMUSG00000050022	a-b
Acpp	ENSMUSG00000032561	a		Atp6v0a1	ENSMUSG00000019302	a-b
Acsl1	ENSMUSG00000018796	a		Atp6v0d2	ENSMUSG00000028238	a-b
Adgb	ENSMUSG00000050994	a		Cd300ld	ENSMUSG00000034641	a-b
Adgrl2	ENSMUSG00000028184	a		Cd83	ENSMUSG00000015396	a-b
Adora2a	ENSMUSG00000020178	a		Chst7	ENSMUSG00000037347	a-b
Agrn	ENSMUSG00000041936	a		Clec10a	ENSMUSG00000000318	MC-a-b
Agtrap	ENSMUSG00000029007	a		Clec7a	ENSMUSG00000079293	b
Alkbh2	ENSMUSG00000044339	a		Egr2	ENSMUSG00000037868	MC-a-b
Amn1	ENSMUSG00000068250	a		Emp2	ENSMUSG00000022505	a-b
Ankrd37	ENSMUSG00000050914	a		Flrt2	ENSMUSG00000047414	a-b
Antxr1	ENSMUSG00000033420	a		Gnb4	ENSMUSG00000027669	a-b
Arg2	ENSMUSG00000021125	MC-a		Hacd1	ENSMUSG00000063275	a-b
Arhgap24	ENSMUSG00000057315	a		Il6st	ENSMUSG00000021756	a-b
Armc8	ENSMUSG00000032468	a		Lmna	ENSMUSG00000028063	a-b
Batf	ENSMUSG00000034266	a		Matk	ENSMUSG00000004933	a-b
Bcl3	ENSMUSG00000053175	a		Mmp12	ENSMUSG00000049723	a-b
Birc3	ENSMUSG00000032000	a		Mmp9	ENSMUSG00000017737	a-b
Bnip3	ENSMUSG00000078566	a		Mrc1	ENSMUSG00000026712	MC-a-b
Bst1	ENSMUSG00000029082	a		Myc	ENSMUSG00000022346	MC-a-b
Car13	ENSMUSG00000027555	a		Olfm1	ENSMUSG00000026833	a-b
Carmil1	ENSMUSG00000021338	a		P2ry1	ENSMUSG00000027765	MC-a-b
Cbwd1	ENSMUSG00000024878	a		Plk2	ENSMUSG00000021701	a-b
Ccdc125	ENSMUSG00000048924	a		Rhoj	ENSMUSG00000046768	a-b
Ccdc50	ENSMUSG00000038127	a		Socs6	ENSMUSG00000056153	a-b
Ccl19	ENSMUSG00000071005	MC		Tanc2	ENSMUSG00000053580	a-b
Ccl2	ENSMUSG00000035385	MC		Tfec	ENSMUSG00000029553	a-b
Ccl25	ENSMUSG00000023235	MC		Tiam1	ENSMUSG00000002489	a-b
Ccl3	ENSMUSG00000000982	MC		Tmem158	ENSMUSG00000054871	a-b
Ccl4	ENSMUSG00000018930	MC		Vwf	ENSMUSG00000001930	a-b
Ccnd2	ENSMUSG00000000184	a		Abcg2	ENSMUSG00000029802	MC
Ccr7	ENSMUSG00000037944	MC-a		Abhd14a	ENSMUSG00000042210	a
Cd200	ENSMUSG00000022661	MC-a		Abtb2	ENSMUSG00000032724	a
Cd274	ENSMUSG00000016496	a		Acadm	ENSMUSG00000062908	MC
Cd33	ENSMUSG00000004609	a		Acap1	ENSMUSG00000001588	a
Cd68	ENSMUSG00000018774	MC		Acy1	ENSMUSG00000023262	a
Cd69	ENSMUSG00000030156	a		Adipoq	ENSMUSG00000022878	a
Cd80	ENSMUSG00000075122	MC		Ado	ENSMUSG00000057134	a
Cd86	ENSMUSG00000022901	MC-a		Ahnak	ENSMUSG00000069833	a
Cdc42ep2	ENSMUSG00000045664	a		Ahr	ENSMUSG00000019256	a
Cebpb	ENSMUSG00000056501	a		Ak1	ENSMUSG00000026817	a
Cebpd	ENSMUSG00000071637	MC		Alas1	ENSMUSG00000032786	MC-b
Cep83	ENSMUSG00000020024	a		Alms1	ENSMUSG00000063810	a
Cflar	ENSMUSG00000026031	a		Angptl2	ENSMUSG00000004105	a
Chil1	ENSMUSG00000064246	MC		Ap2m1	ENSMUSG00000022841	a
Clec4e	ENSMUSG00000030142	a		Apex1	ENSMUSG00000035960	a
Clmp	ENSMUSG00000032024	a		Arg1	ENSMUSG00000019987	MC-a
Cwc27	ENSMUSG00000021715	a		Arhgap6	ENSMUSG00000031355	a
Cx3cr1	ENSMUSG00000052336	MC		Arl15	ENSMUSG00000042348	a
Cxcl1	ENSMUSG00000029380	MC-a		Arl4c	ENSMUSG00000049866	a
Cxcl11	ENSMUSG00000060183	MC-a		Asap2	ENSMUSG00000052632	a
Cxcl16	ENSMUSG00000018920	MC-a		Atf5	ENSMUSG00000038539	a
Cxcl2	ENSMUSG00000058427	MC-a		Atp9b	ENSMUSG00000024566	MC
Cxcl3	ENSMUSG00000029379	MC-a		B4galnt1	ENSMUSG00000006731	MC
Cxcr6	ENSMUSG00000048521	MC		Batf3	ENSMUSG00000026630	a
Cybb	ENSMUSG00000015340	a		Bmp2	ENSMUSG00000027358	MC
Dcn	ENSMUSG00000019929	a		Btbd11	ENSMUSG00000020042	a
Dcp2	ENSMUSG00000024472	a		Car5b	ENSMUSG00000031373	a
Dctn4	ENSMUSG00000024603	a		Casp6	ENSMUSG00000027997	a
Denr	ENSMUSG00000023106	a		Cass4	ENSMUSG00000074570	a
Dgat2	ENSMUSG00000030747	a		Cavin1	ENSMUSG00000004044	MC
Dgkh	ENSMUSG00000034731	a		Cblb	ENSMUSG00000022637	a
Dnajb2	ENSMUSG00000026203	a		Ccdc88a	ENSMUSG00000032740	a
Dnajc1	ENSMUSG00000026740	a		Ccl1	ENSMUSG00000020702	MC
Dnmt3l	ENSMUSG00000000730	a		Ccl17	ENSMUSG00000031780	MC
Dram1	ENSMUSG00000020057	a		Ccl20	ENSMUSG00000026166	MC
Dst	ENSMUSG00000026131	a		Ccl24	ENSMUSG00000004814	MC-a
Dtx2	ENSMUSG00000004947	a		Ccl26	ENSMUSG00000070464	MC
Dusp1	ENSMUSG00000024190	a		Ccl7	ENSMUSG00000035373	a
Dusp16	ENSMUSG00000030203	a		Ccr2	ENSMUSG00000049103	MC
Dusp2	ENSMUSG00000027368	a		Ccr5	ENSMUSG00000079227	MC
Egln3	ENSMUSG00000035105	a		Cd163	ENSMUSG00000008845	MC
Ehd1	ENSMUSG00000024772	a		Cd200r1	ENSMUSG00000022667	MC-a
Ell2	ENSMUSG00000001542	a		Cd200r2	ENSMUSG00000090176	MC
Epb41l3	ENSMUSG00000024044	a		Cd200r3	ENSMUSG00000036172	MC
Epha1	ENSMUSG00000029859	a		Cd200r4	ENSMUSG00000062082	MC
Ero1a	ENSMUSG00000021831	a		Cd209a	ENSMUSG00000031494	MC
Exoc3l4	ENSMUSG00000021280	a		Cd209e	ENSMUSG00000040197	MC
Fam102b	ENSMUSG00000040339	a		Cd300a	ENSMUSG00000034652	MC
Fam114a1	ENSMUSG00000029185	a		Cd36	ENSMUSG00000002944	MC
Ficd	ENSMUSG00000053334	a		Cd74	ENSMUSG00000024610	MC-a
Flnb	ENSMUSG00000025278	a		Cd84	ENSMUSG00000038147	MC
Fscn1	ENSMUSG00000029581	a		Cd9	ENSMUSG00000030342	MC
Fth1	ENSMUSG00000024661	MC		Chac1	ENSMUSG00000027313	a
Gabpb1	ENSMUSG00000027361	a		Chil3	ENSMUSG00000040809	MC-a
Gadd45b	ENSMUSG00000015312	a		Chst11	ENSMUSG00000034612	a
Gbp3	ENSMUSG00000028268	a		Cish	ENSMUSG00000032578	a
Gbp7	ENSMUSG00000040253	a		Clec4a2	ENSMUSG00000030148	MC
Gch1	ENSMUSG00000037580	a		Clic4	ENSMUSG00000037242	a
Gcnt2	ENSMUSG00000021360	a		Clstn1	ENSMUSG00000039953	a
Gde1	ENSMUSG00000033917	a		Cnga2	ENSMUSG00000005864	MC
Ggct	ENSMUSG00000002797	a		Col1a1	ENSMUSG00000001506	MC
Glis3	ENSMUSG00000052942	a		Cpt1a	ENSMUSG00000024900	MC
Gpd2	ENSMUSG00000026827	a		Csf1	ENSMUSG00000014599	a
Gpr31b	ENSMUSG00000071311	a		Csf3	ENSMUSG00000038067	MC
Gpr84	ENSMUSG00000063234	a		Cttn	ENSMUSG00000031078	a
Gramd1a	ENSMUSG00000001248	a		Cxcl12	ENSMUSG00000061353	MC
Grina	ENSMUSG00000022564	a		Cxcl13	ENSMUSG00000023078	MC
Grk2	ENSMUSG00000024858	a		Cxcr1	ENSMUSG00000048480	MC
Gsap	ENSMUSG00000039934	a		Cxcr2	ENSMUSG00000026180	MC
Gsr	ENSMUSG00000031584	a		Cxcr4	ENSMUSG00000045382	MC
Gstt1	ENSMUSG00000001663	a		Cyp1b1	ENSMUSG00000024087	a
Gtf2h2	ENSMUSG00000021639	a		Cystm1	ENSMUSG00000046727	a
Gypc	ENSMUSG00000090523	a		Cytip	ENSMUSG00000026832	a
H2-DMa	ENSMUSG00000037649	MC		Dab2ip	ENSMUSG00000026883	a
H2-Ea	ENSMUSG00000036322	MC		Dclk1	ENSMUSG00000027797	a
H2-Oa	ENSMUSG00000024334	MC		Dcstamp	ENSMUSG00000022303	a
H2-Ob	ENSMUSG00000041538	a		Ddhd1	ENSMUSG00000037697	a
H2-Q5	ENSMUSG00000055413	a		Dgkz	ENSMUSG00000040479	MC
Hamp2	ENSMUSG00000056978	MC		Dhrs3	ENSMUSG00000066026	MC
Hcar2	ENSMUSG00000045502	a		Diras2	ENSMUSG00000047842	a
Hcls1	ENSMUSG00000022831	a		Dkc1	ENSMUSG00000031403	a
Hdc	ENSMUSG00000027360	a		Dlg3	ENSMUSG00000000881	a
Hif1a	ENSMUSG00000021109	MC-a		Dnmt3a	ENSMUSG00000020661	MC
Hspa1a	ENSMUSG00000091971	a		Dusp23	ENSMUSG00000026544	a
Hspa1b	ENSMUSG00000090877	a		Ear2	ENSMUSG00000072596	MC
Hspa4l	ENSMUSG00000025757	a		Echs1	ENSMUSG00000025465	MC
Htra1	ENSMUSG00000006205	a		Edil3	ENSMUSG00000034488	a
Icam1	ENSMUSG00000037405	MC-a		Edn1	ENSMUSG00000021367	a
Icosl	ENSMUSG00000000732	a		Eef1a2	ENSMUSG00000016349	a
Id3	ENSMUSG00000007872	a		Egr3	ENSMUSG00000033730	a
Ido1	ENSMUSG00000031551	MC		Epas1	ENSMUSG00000024140	MC
Ifitm1	ENSMUSG00000025491	a		Ets1	ENSMUSG00000032035	a
Ifnar2	ENSMUSG00000022971	a		F2r	ENSMUSG00000048376	a
Ift57	ENSMUSG00000032965	a		Fam20c	ENSMUSG00000025854	a
Il12a	ENSMUSG00000027776	MC-a		Fcer2a	ENSMUSG00000005540	MC
Il15	ENSMUSG00000031712	MC		Fchsd2	ENSMUSG00000030691	a
Il15Ra	ENSMUSG00000023206	MC-a		Ffar4	ENSMUSG00000054200	a
Il18	ENSMUSG00000039217	MC		Fgl-2	ENSMUSG00000039899	MC
Il1a	ENSMUSG00000027399	MC-a		Flt1	ENSMUSG00000029648	a
Il1r1	ENSMUSG00000026072	MC		Fn1	ENSMUSG00000026193	a
Il6	ENSMUSG00000025746	MC-a		Fndc10	ENSMUSG00000074738	a
IL7R	ENSMUSG00000003882	MC		Fyn	ENSMUSG00000019843	a
Inhba	ENSMUSG00000041324	a		Gab1	ENSMUSG00000031714	MC-a
Irak2	ENSMUSG00000060477	a		Gask1b	ENSMUSG00000027955	a
Irf3	ENSMUSG00000003184	MC		Gata3	ENSMUSG00000015619	MC
Irf5	ENSMUSG00000029771	MC		Gda	ENSMUSG00000058624	a
Itga4	ENSMUSG00000027009	a		Gna15	ENSMUSG00000034792	a
Itga5	ENSMUSG00000000555	a		Gpr68	ENSMUSG00000047415	a
Jag1	ENSMUSG00000027276	a		Gpt2	ENSMUSG00000031700	a
Jdp2	ENSMUSG00000034271	a		H2-Eb1	ENSMUSG00000060586	a
Kbtbd7	ENSMUSG00000043881	a		Hacl1	ENSMUSG00000021884	MC
Kcna3	ENSMUSG00000047959	a		Hadh	ENSMUSG00000027984	MC
Kctd1	ENSMUSG00000036225	a		Hadhb	ENSMUSG00000059447	MC
Klra2	ENSMUSG00000030187	a		Hbegf	ENSMUSG00000024486	a
Lcn2	ENSMUSG00000026822	a		Hebp2	ENSMUSG00000019853	a
Lmo4	ENSMUSG00000028266	a		Hhat	ENSMUSG00000037375	a
Lox	ENSMUSG00000024529	a		Iars	ENSMUSG00000037851	a
Lrrc75a	ENSMUSG00000046417	a		Igf1	ENSMUSG00000020053	MC
Lrrc8c	ENSMUSG00000054720	a		Il13	ENSMUSG00000020383	MC
Lrrk2	ENSMUSG00000036273	a		Il17Ra	ENSMUSG00000002897	MC
Magohb	ENSMUSG00000030188	a		Il1R2	ENSMUSG00000026073	MC
Map3k5	ENSMUSG00000071369	a		Il1rl1	ENSMUSG00000026069	a
Marchf1	ENSMUSG00000036469	a		Il27ra	ENSMUSG00000005465	a
Mcemp1	ENSMUSG00000013974	a		Il31ra	ENSMUSG00000050377	a
Mdm2	ENSMUSG00000020184	a		IL4ra	ENSMUSG00000030748	MC
Mdm4	ENSMUSG00000054387	a		Inpp5a	ENSMUSG00000025477	a
Me1	ENSMUSG00000032418	a		Inpp5d	ENSMUSG00000026288	MC
Mefv	ENSMUSG00000022534	a		Ip6k1	ENSMUSG00000032594	MC
Met	ENSMUSG00000009376	a		Irf4	ENSMUSG00000021356	MC-a
Mfap3l	ENSMUSG00000031647	a		Irp1	ENSMUSG00000028405	MC
Mir155hg	ENSMUSG00000097418	a		Itga1	ENSMUSG00000042284	a
Mlkl	ENSMUSG00000012519	a		Itgax	ENSMUSG00000030789	a
Mlx	ENSMUSG00000017801	a		Itgb3	ENSMUSG00000020689	a
Mmp14	ENSMUSG00000000957	a		Jun	ENSMUSG00000052684	MC
Mreg	ENSMUSG00000039395	a		Junos	ENSMUSG00000087366	a
Ms4a6d	ENSMUSG00000024679	a		Kitl	ENSMUSG00000019966	MC
Mtdh	ENSMUSG00000022255	a		Klf9	ENSMUSG00000033863	a
Mvd	ENSMUSG00000006517	a		Lamtor1	ENSMUSG00000030842	MC
Mx2	ENSMUSG00000023341	a		Lat	ENSMUSG00000030742	a
Mxd1	ENSMUSG00000001156	a		Limk1	ENSMUSG00000029674	a
Naip2	ENSMUSG00000078945	a		Map2	ENSMUSG00000015222	MC
Ncf1	ENSMUSG00000015950	a		Map4k1	ENSMUSG00000037337	a
Ncor1	ENSMUSG00000018501	a		Mgl2	ENSMUSG00000040950	MC-a
Ndufaf3	ENSMUSG00000070283	a		Mgll	ENSMUSG00000033174	a
Nfkbia	ENSMUSG00000021025	a		Mical1	ENSMUSG00000019823	MC
Nfkbib	ENSMUSG00000030595	a		Mmp19	ENSMUSG00000025355	a
Nisch	ENSMUSG00000021910	a		Mob3b	ENSMUSG00000073910	a
Nos2	ENSMUSG00000020826	MC-a		Mt3	ENSMUSG00000031760	MC
Notch1	ENSMUSG00000026923	a		Myrf	ENSMUSG00000036098	a
Nupr1	ENSMUSG00000030717	a		Ndc1	ENSMUSG00000028614	a
Orai2	ENSMUSG00000039747	a		Nedd9	ENSMUSG00000021365	a
Orm1	ENSMUSG00000039196	a		Nek6	ENSMUSG00000026749	a
Osbpl3	ENSMUSG00000029822	a		Niban2	ENSMUSG00000026796	a
P4ha1	ENSMUSG00000019916	a		Nop58	ENSMUSG00000026020	a
Parp9	ENSMUSG00000022906	MC		Nudt21	ENSMUSG00000031754	a
Pbxip1	ENSMUSG00000042613	a		Ocstamp	ENSMUSG00000027670	a
Pdgfrb	ENSMUSG00000024620	a		Papss2	ENSMUSG00000024899	a
Pdlim7	ENSMUSG00000021493	a		Parp1	ENSMUSG00000026496	MC
Pdpn	ENSMUSG00000028583	a		Pdcd1lg2	ENSMUSG00000016498	a
Per2	ENSMUSG00000055866	a		Pde12	ENSMUSG00000043702	a
Pfkfb3	ENSMUSG00000026773	a		Pdgfa	ENSMUSG00000025856	a
Pfkl	ENSMUSG00000020277	a		Pdia4	ENSMUSG00000025823	a
Pid1	ENSMUSG00000045658	a		Pex26	ENSMUSG00000067825	a
Pilra	ENSMUSG00000046245	a		Pfkp	ENSMUSG00000021196	a
Pla1a	ENSMUSG00000002847	a		Phgdh	ENSMUSG00000053398	a
Plpp3	ENSMUSG00000028517	a		Pkp2	ENSMUSG00000041957	a
Ppfia3	ENSMUSG00000003863	a		Plau	ENSMUSG00000021822	MC
Ppp1r12b	ENSMUSG00000073557	a		Plbd1	ENSMUSG00000030214	a
Ppp1r9a	ENSMUSG00000032827	a		Plekhf1	ENSMUSG00000074170	a
Ppp3cc	ENSMUSG00000022092	a		Plxdc2	ENSMUSG00000026748	a
Ppp4r2	ENSMUSG00000052144	a		Plxnc1	ENSMUSG00000074785	a
Prdx5	ENSMUSG00000024953	a		Pparg	ENSMUSG00000000440	MC
Prkar2b	ENSMUSG00000002997	a		Ppbp	ENSMUSG00000029372	a
Procr	ENSMUSG00000027611	a		Ppp1r1a	ENSMUSG00000022490	a
Prss46	ENSMUSG00000049719	a		Ppp1r3c	ENSMUSG00000067279	a
Psmd10	ENSMUSG00000031429	a		Prkar1b	ENSMUSG00000025855	a
Ptch1	ENSMUSG00000021466	a		Prps1	ENSMUSG00000031432	a
Ptges	ENSMUSG00000050737	a		Prr15	ENSMUSG00000045725	a
Ptgs2	ENSMUSG00000032487	MC-a		Psat1	ENSMUSG00000024640	a
Pvr	ENSMUSG00000040511	a		Psph	ENSMUSG00000029446	a
Pwp1	ENSMUSG00000001785	a		Ptpn22	ENSMUSG00000027843	MC
Rab11fip1	ENSMUSG00000031488	a		Ptpre	ENSMUSG00000041836	a
Rab20	ENSMUSG00000031504	a		Ralgds	ENSMUSG00000026821	a
Rab27a	ENSMUSG00000032202	a		Rars	ENSMUSG00000018848	a
Rab32	ENSMUSG00000019832	a		Rassf8	ENSMUSG00000030259	a
Rbpms	ENSMUSG00000031586	a		Retnla	ENSMUSG00000061100	MC
Rffl	ENSMUSG00000020696	a		Rgs16	ENSMUSG00000026475	a
Rhov	ENSMUSG00000034226	a		Rnase2a	ENSMUSG00000047222	a
Rims3	ENSMUSG00000032890	a		Rras2	ENSMUSG00000055723	a
Rnd1	ENSMUSG00000054855	a		Rrs1	ENSMUSG00000061024	a
Rnf144a	ENSMUSG00000020642	a		Runx2	ENSMUSG00000039153	MC
Rtn2	ENSMUSG00000030401	a		Ryr1	ENSMUSG00000030592	a
Samsn1	ENSMUSG00000022876	a		Sdc4	ENSMUSG00000017009	a
Scoc	ENSMUSG00000063253	a		Sema4b	ENSMUSG00000030539	a
Sdc1	ENSMUSG00000020592	a		Sema6d	ENSMUSG00000027200	a
Sell	ENSMUSG00000026581	a		Septin11	ENSMUSG00000058013	a
Sema4a	ENSMUSG00000028064	a		Serpina3g	ENSMUSG00000041481	a
Sephs2	ENSMUSG00000049091	a		Shmt2	ENSMUSG00000025403	a
Serf1	ENSMUSG00000021643	a		Siglec1	ENSMUSG00000027322	MC
Serpine1	ENSMUSG00000037411	a		Siglecf	ENSMUSG00000039013	a
Sgk1	ENSMUSG00000019970	a		Slc1a5	ENSMUSG00000001918	a
Sgms2	ENSMUSG00000050931	a		Slc25a13	ENSMUSG00000015112	a
Shisa3	ENSMUSG00000050010	a		Slc39a12	ENSMUSG00000036949	a
Skil	ENSMUSG00000027660	a		Slc7a1	ENSMUSG00000041313	a
Sla	ENSMUSG00000022372	a		Smap2	ENSMUSG00000032870	a
Slamf7	ENSMUSG00000038179	a		Snn	ENSMUSG00000037972	a
Slc15a3	ENSMUSG00000024737	a		Soat1	ENSMUSG00000026600	MC
Slc16a3	ENSMUSG00000025161	a		Sod3	ENSMUSG00000072941	MC
Slc22a4	ENSMUSG00000020334	a		Sort1	ENSMUSG00000068747	MC
Slc25a33	ENSMUSG00000028982	a		Spint2	ENSMUSG00000074227	a
Slc25a37	ENSMUSG00000034248	a		St8sia1	ENSMUSG00000030283	a
Slc2a6	ENSMUSG00000036067	a		Stab1	ENSMUSG00000042286	MC
Slc31a1	ENSMUSG00000066150	a		Stat6	ENSMUSG00000002147	MC
Slc31a2	ENSMUSG00000066152	a		Tacc2	ENSMUSG00000030852	a
Slc43a3	ENSMUSG00000027074	a		Tbc1d16	ENSMUSG00000039976	a
Slc6a12	ENSMUSG00000030109	a		Tfrc	ENSMUSG00000022797	MC-a
Slc6a13	ENSMUSG00000030108	a		Tgfb1	ENSMUSG00000002603	MC
Slc7a8	ENSMUSG00000022180	a		Tgfb2	ENSMUSG00000039239	MC
Slco3a1	ENSMUSG00000025790	a		Timm8a1	ENSMUSG00000048007	a
Slpi	ENSMUSG00000017002	a		Tle1	ENSMUSG00000008305	a
Slx4ip	ENSMUSG00000027281	a		Tlr1	ENSMUSG00000044827	MC
Smad6	ENSMUSG00000036867	a		Tlr8	ENSMUSG00000040522	MC
Smim3	ENSMUSG00000038059	a		Tmem202	ENSMUSG00000049526	a
Smpd5	ENSMUSG00000071724	a		Tmem26	ENSMUSG00000060044	a
Smpdl3b	ENSMUSG00000028885	a		Tmem267	ENSMUSG00000074634	a
Snapc1	ENSMUSG00000021113	a		Traf5	ENSMUSG00000026637	a
Snord89	ENSMUSG00000077704	a		Tspan5	ENSMUSG00000028152	a
Snx10	ENSMUSG00000038301	a		Tuba8	ENSMUSG00000030137	a
Snx18	ENSMUSG00000042364	a		Wdfy2	ENSMUSG00000014547	a
Sod2	ENSMUSG00000006818	MC-a		Zyx	ENSMUSG00000029860	a
Spata13	ENSMUSG00000021990	a
Spic	ENSMUSG00000004359	a
Sppl2a	ENSMUSG00000027366	a
St3gal3	ENSMUSG00000028538	a
St3gal5	ENSMUSG00000056091	a
Stat3	ENSMUSG00000004040	MC
Stat4	ENSMUSG00000062939	a
Stimate	ENSMUSG00000006526	a
Stx11	ENSMUSG00000039232	a
Susd2	ENSMUSG00000006342	a
Syk	ENSMUSG00000021457	a
Syt11	ENSMUSG00000068923	a
Tap2	ENSMUSG00000024339	a
Tapt1	ENSMUSG00000046985	a
Tgfbi	ENSMUSG00000035493	a
Thbs1	ENSMUSG00000040152	a
Tlr4	ENSMUSG00000039005	MC
Tma16	ENSMUSG00000025591	a
Tmeff1	ENSMUSG00000028347	a
Tmem119	ENSMUSG00000054675	a
Tmem248	ENSMUSG00000053094	a
Tnf	ENSMUSG00000024401	MC-a
Tnfaip3	ENSMUSG00000019850	MC-a
Tnfrsf1b	ENSMUSG00000028599	MC-a
Tnfrsf21	ENSMUSG00000023915	a
Tnfsf10	ENSMUSG00000039304	MC
Tnfsf9	ENSMUSG00000035678	a
Tnip1	ENSMUSG00000020400	a
Tnnc1	ENSMUSG00000091898	a
Traf1	ENSMUSG00000026875	MC-a
Traf2	ENSMUSG00000026942	MC-a
Trem3	ENSMUSG00000041754	a
Treml4	ENSMUSG00000051682	a
Trim6	ENSMUSG00000072244	a
Tspan3	ENSMUSG00000032324	a
Tspo	ENSMUSG00000041736	a
Tspoap1	ENSMUSG00000034156	a
Ttc39b	ENSMUSG00000038172	a
Usp18	ENSMUSG00000030107	a
Vash1	ENSMUSG00000021256	a
Vasp	ENSMUSG00000030403	a
Vcam1	ENSMUSG00000027962	MC-a
Vcan	ENSMUSG00000021614	a
Vegfa	ENSMUSG00000023951	a
Vnn3	ENSMUSG00000020010	a
Vps37a	ENSMUSG00000031600	a
Vti1a	ENSMUSG00000024983	a
Wfdc18	ENSMUSG00000000983	a
Whamm	ENSMUSG00000045795	a
Wipi1	ENSMUSG00000041895	a
Wnt6	ENSMUSG00000033227	a
Xkr8	ENSMUSG00000037752	a
Zbp1	ENSMUSG00000027514	a
Zbtb7b	ENSMUSG00000028042	a
Zcchc4	ENSMUSG00000029179	a
Zdhhc2	ENSMUSG00000039470	a
Zfp503	ENSMUSG00000039081	a
Zfp658	ENSMUSG00000056592	a
Zfp719	ENSMUSG00000030469	a
Zfp811	ENSMUSG00000055202	a
Zfp949	ENSMUSG00000032425	a
Zup1	ENSMUSG00000039531	a
Rsad2	ENSMUSG00000020641	a-b
Saa3	ENSMUSG00000040026	a-b
Slfn1	ENSMUSG00000078763	a-b
Slfn4	ENSMUSG00000000204	a-b
Slfn8	ENSMUSG00000035208	a-b
Stat2	ENSMUSG00000040033	MC-a-b
Tlr2	ENSMUSG00000027995	MC-a-b
Tuba4a	ENSMUSG00000026202	a-b
Xaf1	ENSMUSG00000040483	a-b
