## supplemental table 5 for "Intrinsic differences in hamster and mouse macrophage biology correlate with susceptibility to *L. donovani* infection"

### Sheet: Feuil1
Hamster transcripts					Mouse transcripts
Gene name	Ensembl ID	Alias			Gene name	Ensembl ID	Alias
CD68	ENSMAUT00000025451	CD68	CCTGTCTCTCTCGTTTCCTTA		CD68	ENSMUST00000025523	CD68	TGTCTGATCTTGCTAGGACCG
			ACGTTGTATTCCACTGCC					GAGAGTAACGGCCTTTTTGTGA
CSF1r	ENSMAUT00000011121	CSF1r	CCGTAGACTTCCAAGATGC		CSF1r	ENSMUST00000061829	CSF1r	CGTGACATGGATGGAGTG
			GCTCAGAGGTCAAGTTTATGT					GAAGGGCTTCTGACTCAGGA
CD14	ENSMAUT00000022639	CD14	TCCCTAGTCACCCTAGACC		CD14	ENSMUST00000114840	CD14	GACCCGATCTCAACATCTTGAA
			GCAGTGCTAGAACTTGGAG					GCAATACTCAGTACCTTGAGTC
THY1	ENSMAUT00000015780	THY1	GAGACAAGCTGGTGAAGT		THY1	ENSMUST00000001046	THY1	TCTCCTGCTCTCAGTCTTG
			AATGAAATCCATGGCTTGGAA					TGTTATTCTCATGGCGGC
S100A4	ENSMAUT00000027207	S100A4	CTGAAGGAGTTGCTGACC		S100A4	ENSMUST00000199423	S100A4	CAAGCTGAACAAGACAGAG
			CTACCTCGTTATCCCTGTT					CCTGTTGCTGTCCAAGT
NEXN	ENSMAUT00000023918	NEXN	GAGAATAGAGGAGGAGAAGGC		NEXN	ENSMUST00000022458	NEXN	GAAAGAAATCGATGCGGC
			ATCAGAGATTCTTGAGAAACTGT					TGGTTTGCTCTTCATCTTCAG
BAP1	ENSMAUT00000017323	BAP1	CTTCAGTCCAGAGAGCAAAG		BAP1	ENSMUST00000120857	BAP1	ACTCTGAAGACGAGGATGACTA
			TTCTCAGGGAGGTGACG					ATTGCTCAACGATCCTGG
ITGAL	ENSMAUT00000013756	ITGAL	GGCCGAGTGTTCATCTAC		ITGAL	ENSMUST00000033050	ITGAL	CAGAGCTGCTGCTGATT
			AGTGATGGCAGCACCAAA					GAGACCATTTCAAACAGCG
LYVE1	ENSMAUT00000023354	LYVE1	TTGAGACTTGCAGCTACG		LYVE1	ENSMUST00000033050	LYVE1	CAGAAGCATTTGTTGCAAGT
			ATCAAGACACCTTTCCCAT					AGCACCAAAGAAGAGGAGA
GAPDH	ENSMAUG00000018913	GAPDH	TTCACCACCATGGAGAAGGC		PGK1	ENSMUST00000081593	PGK1	ACCTCCGCTTTCATGTAG
			GGCATGGACTGTGGTCATGA					CTAGTTTGGACAGTGAGGC
RPS18	ENSMAUT00000000386	RPS18	CAACAAGCTGCGTGAGGA		RPS12	ENSMUST00000073926	RPS12	GAAGCCTTGAATGTCATCAATAC
			GTGGTCTTGGTGTGCTGA					GCATTCTCAATTCTGTTCAACC
γ-ACTIN	ENSMAUT00000002569	γ-ACTIN	GGCATTGTCATGGACTCT		MAU2	ENSMUST00000050561	MAU2	TCCGTGAACTGCATGGAT
			TCAGTCAGGATCTTCATGAGGTA					CACTCGCAAGGTTGGTC
